# Warm temperature and mild water stress cooperatively promote root elongation

**DOI:** 10.1101/2023.11.30.569400

**Authors:** Scott Hayes, Cheuk Ka Leong, Wenyan Zhang, Marthe Lamain, Jasper Lamers, Thijs de Zeeuw, Francel Verstappen, Andreas Hiltbrunner, Christa Testerink

**Affiliations:** Laboratory of Plant Physiology, Wageningen University, Wageningen 6700 AA, The Netherlands; Institute of Biology II, Faculty of Biology, University of Freiburg, Freiburg, Germany; Signalling Research Centres BIOSS and CIBSS, University of Freiburg, Germany

**Author notes:** Email address for correspondence: Scott Hayes and Christa Testerink.

## Abstract

Warm temperatures have a dramatic effect on plant development. In shoots, stems elongate, and leaves are raised in a developmental programme called thermomorphogenesis. This results in enhanced leaf cooling capacity^1^. Thermomorphogenesis is tightly intertwined with light signalling pathways. The level of integration is so high that it has been proposed that shoot temperature sensing may have evolved from the co-option of an existing light signalling pathway during the colonisation of land by plants^2^. Roots also undergo thermomorphogenesis, but the mechanism by which this occurs is less well understood. Main root elongation is enhanced at warm temperatures, and this response is independent of many of the light and temperature signalling components of the shoot^3^. Roots develop in darkness and so it is a reasonable assumption that root temperature signalling is not through modulation of light signalling. It was recently speculated that due to the close correlation between warm temperature and soil moisture content, root temperature signalling could feasibly be related to water availability signals^2^. In this study we tested the interaction between temperature and water availability signalling in plant roots. We found that these environmental factors co-operatively enhance main root elongation. This interaction effect was dependent on SUCROSE NON-FERMENTING RELATED KINASE 2.2 (SnRK2.2) and SnRK2.3 and the E3 ubiquitin ligase CONSTITUTIVELY PHOTOMORPHOGENIC 1 (COP1). We found that SnRK2.2 / 2.3 and COP1 have opposite effects on the stability of the transcription factor ELONGATED HYPOCOTYL 5 (HY5) in elongation zone hair cells. The stability of HY5 in these cell types generally corresponded to the degree of root elongation seen in each mutant background. Our study reveals several molecular components of root thermomorphogenesis and highlights the importance of an integrative approach to plant environmental signalling. Our results may have direct implications for agricultural land management, especially as global climates become more unpredictable.
