## Supplementary Tables 1-2 for "Warm temperature and mild water stress cooperatively promote root elongation"

### Sheet: Table S1_Primers
	Primer	Sequence
	ah227	ggactagtCGCAGCGAGTACCAGAACTTTG
	ah930	ggactagtaaaataatctgcaagagagaaaag
	ah931	cctgcaggtctagactaggaagatctGGCCATtttgctttcaaaagatttcttc
	ah933	gctctagactaggaaGATCtgcCTTGTACAGCTCGTCCATGCCG
	ah934	cgcggatccGAGGAGCAGAAGCTGATCTC
	ah935	cgcggatccAAAAATGGAAGAGATTTCGACGGAcCCGGTTG

### Sheet: Table S2_ABA standards
	Multiple reaction monitoring (MRM) transitions for ABA, and the used internal standard.
	Compound	Retention time	Mass in negative ion mode	MRM transition	Cone V.	Coll. Energy
	ABA	4.15	263.25	153.15*	30	10
				219.15	30	15
	[2H6]ABA	4.12	269.25	159.15*	30	10
				225.15	30	15
	*transition used for quantification
