## Supplementary material for "Warm temperature and mild water stress cooperatively promote root elongation": Key Resources Table

### Sheet: Sheet1
Reagent or Resource	Source	Identifier
Bacterial Strains
E.coli (DH5a)	N/A	N/A
A. tumefaciens ()	N/A	N/A
Chemicals
Abscisic Acid	Duchefa Biochemie	A0941.0250
Calcofluor White	Megazyme	C-CLFR-5G
Diashin Agar	Duchefa Biochemie	D1004.1000
D-Sorbitol	Duchefa Biochemie	S0807.1000
EDTA	Acros Organics	147850010
KCl	Alfa Aesar	A1162
KH2PO4	Merck	1.04873.1000
MES	Duchefa Biochemie	M1503.0250
Murashige and Skoog Media	Duchefa Biochemie	M0222.0050
NaCl	Honeywell	71380-1kg
Paraformaldehyde	Simga	P6148-500g
Sucrose	Duchefa Biochemie	S0809
PCR enzymes
Q5 polymerase	Q5 polymerase	M0491L
Firepol Taq polymerase	Firepol Taq polymerase	01-01-00500
Experimental organism
Col-0	N/A	N/A
Ler	N/A	N/A
cop1-4	doi.org/10.1105/tpc.6.4.487	cop1-4 (EMS mutant)
cop1-6	doi.org/10.1105/tpc.6.4.487	cop1-6 (EMS mutant)
snrk2.2/snrk2.3	doi.org/10.1105/tpc.106.048538	snrk2.2 (GABI_807G04) / snrk2.3 (SALK_107315)
cop1-4/snrk2.2/snrk2.3	This manuscript	cop1-4 (EMS mutant)/ snrk2.2 (GABI_807G04) / snrk2.3 (SALK_107315)
abi1-1	doi.org/10.1111/j.1432-1033.1996.0193t.x	abi1-1 (EMS mutant)
abaQ	doi.org/10.1126/science.1173041	pyr1-1 (EMS mutant) / pyl1-1 (Salk_054640) / pyl2-1 (CSHL_GT2864) / pyl4-1 (Sail_517_C08)
arebQ	doi.org/10.1111/pce.12351	areb1 (SALK_002984) / areb2 (SALK_069523)/ abf3 (SALK_096965) / abf1-1 (SALK_132819)
cop1-4/hy5-215	doi.org/10.1101/gad.11.22.2983	cop1-4 (EMS mutant), hy2-215 (EMS mutant)
pifq / pif7	doi.org/10.1073/pnas.1918317117	pif1-1 (SAIL_256_G07) / pif3-3 (Deletion) / pif4-2 (SAIL_1288_E07) / pif5 (SALK_087012) / pif7-1 (SALK_044061)
phyAB	doi.org/10.1105/TPC.000475	phyA-211 (Deletion)/ phyB-9 (Point)
6xABRE-A:erGFP	doi.org/10.1104/pp.18.00401	6xABRE-A:erGFP (Transgene)
p35S:GFP-HY5 / hy5-2	doi.org/10.1073/pnas.1609844114	35s:GFP-HY5 (Transgene) / hy5-2 (SALK_096651C)
p35S:GFP-HY5 / hy5-2/ cop1-4	This manuscript	35s:GFP-HY5 (Transgene) / hy5-2 (SALK_096651C) / cop1-4 (EMS mutant)
p35S:GFP-HY5 / hy5-2/ snrk2.2/snrk2.3	This manuscript	35s:GFP-HY5 (Transgene) / hy5-2 (SALK_096651C) / snrk2.2 (GABI_807G04) / snrk2.3 (SALK_107315)
pCOP1:mCherry-COP1	This manuscript	pCOP1:mCherry-COP1 (Transgene)
pCOP1:mCherry-COP1 / snrk2.2/snrk2.3	This manuscript	pCOP1:mCherry-COP1 (Transgene) / snrk2.2 (GABI_807G04) / snrk2.3 (SALK_107315)
Lettuce (Lactuca sativa "Hilde II")	Tuincentrum De Oude Tol (Wageningen)	N/A
Leek (Allium porrum "Herfstreuze 2")	Tuincentrum De Oude Tol (Wageningen)	N/A
Radish (Raphanus sativus "Saxa 2")	Tuincentrum De Oude Tol (Wageningen)	N/A
Software and Algorithms
R	https://www.r-project.org/
SnapGene Viewer	https://www.snapgene.com/snapgene-viewer
Microsoft 365	https://www.office.com/
Inkscape	https://inkscape.org/
